# Bifidobacterium- and Escherichia-dominant ecological guilds shape distinct microbial metabolism in the gut microbiome of tuberculosis patients

**DOI:** 10.1101/2025.11.24.690090

**Authors:** Milyausha Yunusbaeva, Dina Sabirova, Liliya Borodina, Karina Khasanova, Aliya Yunusbayeva, Radick Altinbaev, Ildar Ganiev, Bayazit Yunusbayev

## Abstract

**Introduction:** Gut microbial community plays a key role in maintaining host immune homeostasis. However, current analytical approaches treat microbiomes at taxon-level and miss community-level functions in the so-called ecological guilds. Therefore, to understand community-level impact on the host, it is essential to reconstruct co-occurring ecological partners and understand their joint metabolic function.

**Methods:** In this study, we first decomposed the fecal microbiota of tuberculosis patients and healthy controls into five key bacterial enterosignatures (ESs) using the non-negative matrix factorization (NMF) approach. This approach allowed us to group individual microbiome members into ecological units that better capture community-level function and correlate with host biomarkers and disease.

**Results and Discussion:** We show that ecological guilds, the so-called enterosignatures, reproducibly describe gut microbiome and provide solid basis for comparison across studies. Namely, our healthy participants had the same mixture of ecological guilds observed among worldwide collections of human donors. Compared to this healthy ecological profile, tuberculosis patients demonstrated unusual enrichment of two bacterial enterosignatures, designated ES-Bifi and ES-Esch that often appear in donors with disturbed or transient gut communities. We inferred metabolic pathways enriched in these two enterosignatures and delineated metabolic processes dominating TB patients’ gut communities. Specifically, we found that ES-Bifi and ES-Esch members use rapid growth strategies based on anaerobic glycolysis that lead to excessive fermentation into acetate and lactate. Higher number of bacteria using anaerobic glycolysis hinted at higher glucose availability. We hypothesize that higher fermentation into lactate may cause acidification and suppressed normal flora evident in patients.
