## Supplementary material for "Bifidobacterium- and Escherichia-dominant ecological guilds shape distinct microbial metabolism in the gut microbiome of tuberculosis patients": https://docs.google.com/spreadsheets/d/1ZqAiQW1aC9eqjv07XFwLygrlUnouhAOr/edit?usp=drive_link&ouid=102069768330273584533&rtpof=true&sd=true

### Sheet: Sheet 1
rank	tax	statistic	p.value	parameter	method	p.adj	tuberculosis	control	max	min	LDAscore	direction
Pathways	ANAGLYCOLYSIS-PWY: glycolysis III (from glucose)	32.8564	9.9222e-09	1	Kruskal-Wallis rank sum test	3.37713e-07	743878	247371	743878	247371	5.39	tuberculosis
Pathways	ARG+POLYAMINE-SYN: superpathway of arginine and polyamine biosynthesis	19.555	9.77471e-06	1	Kruskal-Wallis rank sum test	5.91913e-05	58327.7	14312.8	58327.7	14312.8	4.34	tuberculosis
Pathways	ARO-PWY: chorismate biosynthesis I	21.325	3.87653e-06	1	Kruskal-Wallis rank sum test	2.77076e-05	5719.53	3750.35	5719.53	3750.35	2.99	tuberculosis
Pathways	ASPASN-PWY: superpathway of L-aspartate and L-asparagine biosynthesis	18.703	1.52743e-05	1	Kruskal-Wallis rank sum test	8.02361e-05	2317.39	1149	2317.39	1149	2.77	tuberculosis
Pathways	AST-PWY: L-arginine degradation II (AST pathway)	18.6188	1.59641e-05	1	Kruskal-Wallis rank sum test	8.18864e-05	88.7677	10.551	88.7677	10.551	1.6	tuberculosis
Pathways	BIOTIN-BIOSYNTHESIS-PWY: biotin biosynthesis I	27.8047	1.342e-07	1	Kruskal-Wallis rank sum test	1.88745e-06	196.403	40.8612	196.403	40.8612	1.9	tuberculosis
Pathways	BRANCHED-CHAIN-AA-SYN-PWY: superpathway of branched chain amino acid biosynthesis	8.56797	0.00342128	1	Kruskal-Wallis rank sum test	0.00877457	3626.35	2825.57	3626.35	2825.57	2.6	tuberculosis
Pathways	CALVIN-PWY: Calvin-Benson-Bassham cycle	25.6792	4.03143e-07	1	Kruskal-Wallis rank sum test	3.90601e-06	561.373	184.148	561.373	184.148	2.28	tuberculosis
Pathways	CATECHOL-ORTHO-CLEAVAGE-PWY: catechol degradation to &beta--ketoadipate	4.39531	0.0360378	1	Kruskal-Wallis rank sum test	0.0677385	74.3535	89.3409	89.3409	74.3535	0.929	control
Pathways	COA-PWY-1: superpathway of coenzyme A biosynthesis III (mammals)	10.3704	0.00128052	1	Kruskal-Wallis rank sum test	0.00367308	7068.7	5625.17	7068.7	5625.17	2.86	tuberculosis
Pathways	COA-PWY: coenzyme A biosynthesis I (prokaryotic)	18.2827	1.90428e-05	1	Kruskal-Wallis rank sum test	9.54328e-05	8045.64	6474.78	8045.64	6474.78	2.9	tuberculosis
Pathways	COBALSYN-PWY: superpathway of adenosylcobalamin salvage from cobinamide I	15.9393	6.54073e-05	1	Kruskal-Wallis rank sum test	0.000271596	177.344	79.0086	177.344	79.0086	1.7	tuberculosis
Pathways	COLANSYN-PWY: colanic acid building blocks biosynthesis	4.39501	0.0360444	1	Kruskal-Wallis rank sum test	0.0677385	155.413	64.9914	155.413	64.9914	1.66	tuberculosis
Pathways	DARABCATK12-PWY: D-arabinose degradation I	14.0851	0.000174719	1	Kruskal-Wallis rank sum test	0.000653203	88.1195	19.4893	88.1195	19.4893	1.55	tuberculosis
Pathways	DHGLUCONATE-PYR-CAT-PWY: glucose degradation (oxidative)	32.6838	1.0844e-08	1	Kruskal-Wallis rank sum test	3.37713e-07	1.14684	7.77613	7.77613	1.14684	0.635	control
Pathways	DTDPRHAMSYN-PWY: dTDP-&beta--L-rhamnose biosynthesis	33.9864	5.54983e-09	1	Kruskal-Wallis rank sum test	2.41973e-07	3374.78	1847.96	3374.78	1847.96	2.88	tuberculosis
Pathways	ECASYN-PWY: enterobacterial common antigen biosynthesis	18.7876	1.46113e-05	1	Kruskal-Wallis rank sum test	7.78725e-05	2298.27	1612.73	2298.27	1612.73	2.54	tuberculosis
Pathways	FAO-PWY: fatty acid &beta--oxidation I (generic)	14.8565	0.000116005	1	Kruskal-Wallis rank sum test	0.000459803	270.1	72.3899	270.1	72.3899	2	tuberculosis
Pathways	FASYN-ELONG-PWY: fatty acid elongation -- saturated	17.621	2.69592e-05	1	Kruskal-Wallis rank sum test	0.000129167	189.113	48.1996	189.113	48.1996	1.85	tuberculosis
Pathways	FUC-RHAMCAT-PWY: superpathway of fucose and rhamnose degradation	6.02764	0.0140836	1	Kruskal-Wallis rank sum test	0.0307021	85.4942	27.7185	85.4942	27.7185	1.48	tuberculosis
Pathways	FUCCAT-PWY: fucose degradation	4.27273	0.0387287	1	Kruskal-Wallis rank sum test	0.0721612	857.761	488.062	857.761	488.062	2.27	tuberculosis
Pathways	GALACTARDEG-PWY: D-galactarate degradation I	19.0387	1.28096e-05	1	Kruskal-Wallis rank sum test	7.34866e-05	400.221	93.2839	400.221	93.2839	2.19	tuberculosis
Pathways	GALACTITOLCAT-PWY: galactitol degradation	3.86002	0.0494498	1	Kruskal-Wallis rank sum test	0.0898337	15.5301	0.370432	15.5301	0.370432	0.933	tuberculosis
Pathways	GLUCARGALACTSUPER-PWY: superpathway of D-glucarate and D-galactarate degradation	15.3362	8.99766e-05	1	Kruskal-Wallis rank sum test	0.000366634	117.931	22.5555	117.931	22.5555	1.69	tuberculosis
Pathways	GLUCONEO-PWY: gluconeogenesis I	24.1188	9.05695e-07	1	Kruskal-Wallis rank sum test	7.45062e-06	239.232	89.1229	239.232	89.1229	1.88	tuberculosis
Pathways	GLUCOSE1PMETAB-PWY: glucose and glucose-1-phosphate degradation	14.3443	0.000152242	1	Kruskal-Wallis rank sum test	0.00058741	90.5221	17.9532	90.5221	17.9532	1.57	tuberculosis
Pathways	GLUDEG-I-PWY: GABA shunt	7.35581	0.00668462	1	Kruskal-Wallis rank sum test	0.015754	129.362	167.215	167.215	129.362	1.3	control
Pathways	GLYCOCAT-PWY: glycogen degradation I	31.9662	1.56878e-08	1	Kruskal-Wallis rank sum test	4.11768e-07	1296.75	425.214	1296.75	425.214	2.64	tuberculosis
Pathways	GLYCOGENSYNTH-PWY: glycogen biosynthesis I (from ADP-D-Glucose)	39.5532	3.19244e-10	1	Kruskal-Wallis rank sum test	3.17428e-08	7510.93	2985.2	7510.93	2985.2	3.35	tuberculosis
Pathways	GLYCOL-GLYOXDEG-PWY: superpathway of glycol metabolism and degradation	18.2001	1.98871e-05	1	Kruskal-Wallis rank sum test	9.85313e-05	102.192	38.3235	102.192	38.3235	1.52	tuberculosis
Pathways	GLYCOLYSIS-E-D: superpathway of glycolysis and the Entner-Doudoroff pathway	33.6454	6.61306e-09	1	Kruskal-Wallis rank sum test	2.62118e-07	2009.75	1011.97	2009.75	1011.97	2.7	tuberculosis
Pathways	GLYCOLYSIS: glycolysis I (from glucose 6-phosphate)	18.8083	1.44535e-05	1	Kruskal-Wallis rank sum test	7.78725e-05	217.489	37.4038	217.489	37.4038	1.96	tuberculosis
Pathways	GLYOXYLATE-BYPASS: glyoxylate cycle	12.3764	0.000434787	1	Kruskal-Wallis rank sum test	0.00145821	98.5363	17.0353	98.5363	17.0353	1.62	tuberculosis
Pathways	GOLPDLCAT-PWY: superpathway of glycerol degradation to 1,3-propanediol	26.7804	2.27943e-07	1	Kruskal-Wallis rank sum test	2.76064e-06	367.587	116.805	367.587	116.805	2.1	tuberculosis
Pathways	HEMESYN2-PWY: heme b biosynthesis II (oxygen-independent)	5.43327	0.0197567	1	Kruskal-Wallis rank sum test	0.0398792	831.337	579.596	831.337	579.596	2.1	tuberculosis
Pathways	HEXITOLDEGSUPER-PWY: superpathway of hexitol degradation (bacteria)	6.9542	0.00836226	1	Kruskal-Wallis rank sum test	0.0191892	12.7321	0.839826	12.7321	0.839826	0.842	tuberculosis
Pathways	HISDEG-PWY: L-histidine degradation I	22.5145	2.0856e-06	1	Kruskal-Wallis rank sum test	1.62379e-05	2654.16	1265.64	2654.16	1265.64	2.84	tuberculosis
Pathways	HISTSYN-PWY: L-histidine biosynthesis	26.277	2.95794e-07	1	Kruskal-Wallis rank sum test	3.22415e-06	3321.31	1735.56	3321.31	1735.56	2.9	tuberculosis
Pathways	HOMOSER-METSYN-PWY: L-methionine biosynthesis I	14.2458	0.000160418	1	Kruskal-Wallis rank sum test	0.00061353	194.241	47.1236	194.241	47.1236	1.87	tuberculosis
Pathways	HSERMETANA-PWY: L-methionine biosynthesis III	26.983	2.05248e-07	1	Kruskal-Wallis rank sum test	2.632e-06	928.9	212.736	928.9	212.736	2.56	tuberculosis
Pathways	LIPASYN-PWY: phospholipases	17.2123	3.34259e-05	1	Kruskal-Wallis rank sum test	0.000155039	160.285	59.1253	160.285	59.1253	1.71	tuberculosis
Pathways	LPSSYN-PWY: superpathway of lipopolysaccharide biosynthesis	5.96676	0.0145781	1	Kruskal-Wallis rank sum test	0.0316221	4.90299	1.2959	4.90299	1.2959	0.448	tuberculosis
Pathways	MET-SAM-PWY: superpathway of S-adenosyl-L-methionine biosynthesis	6.14077	0.01321	1	Kruskal-Wallis rank sum test	0.0289431	34.2734	5.59554	34.2734	5.59554	1.19	tuberculosis
Pathways	METSYN-PWY: superpathway of L-homoserine and L-methionine biosynthesis	7.10753	0.00767609	1	Kruskal-Wallis rank sum test	0.017802	129.388	45.4302	129.388	45.4302	1.63	tuberculosis
Pathways	NAGLIPASYN-PWY: lipid IVA biosynthesis (E. coli)	13.9019	0.000192606	1	Kruskal-Wallis rank sum test	0.000705682	1759.12	1048.19	1759.12	1048.19	2.55	tuberculosis
Pathways	NONMEVIPP-PWY: methylerythritol phosphate pathway I	17.2935	3.20276e-05	1	Kruskal-Wallis rank sum test	0.000150151	4604.87	3738.87	4604.87	3738.87	2.64	tuberculosis
Pathways	NONOXIPENT-PWY: pentose phosphate pathway (non-oxidative branch) I	39.063	4.10349e-10	1	Kruskal-Wallis rank sum test	3.17428e-08	2309.82	478.824	2309.82	478.824	2.96	tuberculosis
Pathways	OANTIGEN-PWY: O-antigen building blocks biosynthesis (E. coli)	26.0782	3.27867e-07	1	Kruskal-Wallis rank sum test	3.37561e-06	676.891	149.183	676.891	149.183	2.42	tuberculosis
Pathways	ORNDEG-PWY: superpathway of ornithine degradation	3.96118	0.0465611	1	Kruskal-Wallis rank sum test	0.0855795	146.752	40.4454	146.752	40.4454	1.73	tuberculosis
Pathways	P108-PWY: pyruvate fermentation to propanoate I	12.548	0.000396634	1	Kruskal-Wallis rank sum test	0.00134056	64.4403	190.249	190.249	64.4403	1.81	control
Pathways	P164-PWY: purine nucleobases degradation I (anaerobic)	12.2727	0.00045964	1	Kruskal-Wallis rank sum test	0.00152979	51.4818	6.82963	51.4818	6.82963	1.37	tuberculosis
Pathways	P185-PWY: formaldehyde assimilation III (dihydroxyacetone cycle)	19.79	8.64349e-06	1	Kruskal-Wallis rank sum test	5.542e-05	60.922	6.68914	60.922	6.68914	1.45	tuberculosis
Pathways	P221-PWY: octane oxidation	7.96511	0.00476877	1	Kruskal-Wallis rank sum test	0.0118135	106.112	26.7797	106.112	26.7797	1.61	tuberculosis
Pathways	P4-PWY: superpathway of L-lysine, L-threonine and L-methionine biosynthesis I	5.48689	0.0191596	1	Kruskal-Wallis rank sum test	0.0392188	44.4088	6.4943	44.4088	6.4943	1.3	tuberculosis
Pathways	P41-PWY: pyruvate fermentation to acetate and (S)-lactate I	16.253	5.54231e-05	1	Kruskal-Wallis rank sum test	0.000241645	2339.64	1439.52	2339.64	1439.52	2.65	tuberculosis
Pathways	P42-PWY: incomplete reductive TCA cycle	31.7052	1.7944e-08	1	Kruskal-Wallis rank sum test	4.11768e-07	63.5275	1.19543	63.5275	1.19543	1.51	tuberculosis
Pathways	P441-PWY: superpathway of N-acetylneuraminate degradation	5.88248	0.0152923	1	Kruskal-Wallis rank sum test	0.032055	100.034	36.9516	100.034	36.9516	1.51	tuberculosis
Pathways	P461-PWY: hexitol fermentation to lactate, formate, ethanol and acetate	21.5874	3.38072e-06	1	Kruskal-Wallis rank sum test	2.4983e-05	130.588	13.6516	130.588	13.6516	1.77	tuberculosis
Pathways	P562-PWY: myo-inositol degradation I	26.0487	3.32916e-07	1	Kruskal-Wallis rank sum test	3.37561e-06	346.15	62.431	346.15	62.431	2.15	tuberculosis
Pathways	PANTO-PWY: phosphopantothenate biosynthesis I	18.7876	1.46113e-05	1	Kruskal-Wallis rank sum test	7.78725e-05	3137.19	1531.32	3137.19	1531.32	2.91	tuberculosis
Pathways	PANTOSYN-PWY: superpathway of coenzyme A biosynthesis I (bacteria)	38.9409	4.36827e-10	1	Kruskal-Wallis rank sum test	3.17428e-08	3255.78	924.878	3255.78	924.878	3.07	tuberculosis
Pathways	PENTOSE-P-PWY: pentose phosphate pathway	27.0847	1.94735e-07	1	Kruskal-Wallis rank sum test	2.632e-06	341.703	41.4978	341.703	41.4978	2.18	tuberculosis
Pathways	PEPTIDOGLYCANSYN-PWY: peptidoglycan biosynthesis I (meso-diaminopimelate containing)	6.88609	0.00868688	1	Kruskal-Wallis rank sum test	0.0198297	7480.24	5972.53	7480.24	5972.53	2.88	tuberculosis
Pathways	POLYAMSYN-PWY: superpathway of polyamine biosynthesis I	7.57107	0.00593126	1	Kruskal-Wallis rank sum test	0.0143028	6.22824	10.2089	10.2089	6.22824	0.476	control
Pathways	POLYISOPRENSYN-PWY: polyisoprenoid biosynthesis (E. coli)	32.7768	1.03373e-08	1	Kruskal-Wallis rank sum test	3.37713e-07	128.239	24.5955	128.239	24.5955	1.72	tuberculosis
Pathways	PRPP-PWY: superpathway of histidine, purine, and pyrimidine biosynthesis	9.46805	0.00209081	1	Kruskal-Wallis rank sum test	0.0055585	20.3149	1.59575	20.3149	1.59575	1.02	tuberculosis
Pathways	PWY-1042: glycolysis IV	7.95016	0.0048083	1	Kruskal-Wallis rank sum test	0.0118442	5241.1	4490.69	5241.1	4490.69	2.58	tuberculosis
Pathways	PWY-1269: CMP-3-deoxy-D-manno-octulosonate biosynthesis	28.3191	1.02873e-07	1	Kruskal-Wallis rank sum test	1.54665e-06	309.818	98.6099	309.818	98.6099	2.03	tuberculosis
Pathways	PWY-1501: mandelate degradation I	10.4017	0.001259	1	Kruskal-Wallis rank sum test	0.00365949	33.5166	0.134639	33.5166	0.134639	1.25	tuberculosis
Pathways	PWY-241: C4 photosynthetic carbon assimilation cycle, NADP-ME type	6.86159	0.00880681	1	Kruskal-Wallis rank sum test	0.0199988	18.631	2.64733	18.631	2.64733	0.954	tuberculosis
Pathways	PWY-2942: L-lysine biosynthesis III	19.2136	1.16876e-05	1	Kruskal-Wallis rank sum test	6.7944e-05	7809.57	5555.59	7809.57	5555.59	3.05	tuberculosis
Pathways	PWY-3001: superpathway of L-isoleucine biosynthesis I	30.7621	2.91677e-08	1	Kruskal-Wallis rank sum test	5.29881e-07	465.443	133.601	465.443	133.601	2.22	tuberculosis
Pathways	PWY-3801: sucrose degradation II (sucrose synthase)	12.6913	0.000367359	1	Kruskal-Wallis rank sum test	0.00126117	90.6782	0.955268	90.6782	0.955268	1.66	tuberculosis
Pathways	PWY-3841: folate transformations II (plants)	22.1451	2.52805e-06	1	Kruskal-Wallis rank sum test	1.93373e-05	6580.52	5095.03	6580.52	5095.03	2.87	tuberculosis
Pathways	PWY-4984: urea cycle	10.7031	0.00106956	1	Kruskal-Wallis rank sum test	0.00319403	30.6832	8.28753	30.6832	8.28753	1.09	tuberculosis
Pathways	PWY-5028: L-histidine degradation II	10.6056	0.00112743	1	Kruskal-Wallis rank sum test	0.00332135	7.7745	0.455958	7.7745	0.455958	0.668	tuberculosis
Pathways	PWY-5030: L-histidine degradation III	24.5046	7.41309e-07	1	Kruskal-Wallis rank sum test	6.33747e-06	227.222	46.1478	227.222	46.1478	1.96	tuberculosis
Pathways	PWY-5097: L-lysine biosynthesis VI	5.34253	0.0208113	1	Kruskal-Wallis rank sum test	0.0418144	5844.86	5176.99	5844.86	5176.99	2.52	tuberculosis
Pathways	PWY-5100: pyruvate fermentation to acetate and lactate II	11.402	0.000733656	1	Kruskal-Wallis rank sum test	0.00231793	560.995	379.154	560.995	379.154	1.96	tuberculosis
Pathways	PWY-5121: superpathway of geranylgeranyl diphosphate biosynthesis II (via MEP)	20.3962	6.29549e-06	1	Kruskal-Wallis rank sum test	4.22282e-05	236.728	18.2373	236.728	18.2373	2.04	tuberculosis
Pathways	PWY-5136: fatty acid &beta--oxidation II (plant peroxisome)	26.4781	2.66547e-07	1	Kruskal-Wallis rank sum test	3.05828e-06	210.96	62.2512	210.96	62.2512	1.88	tuberculosis
Pathways	PWY-5138: fatty acid &beta--oxidation IV (unsaturated, even number)	7.56914	0.00593762	1	Kruskal-Wallis rank sum test	0.0143028	181.365	55.5269	181.365	55.5269	1.81	tuberculosis
Pathways	PWY-5156: superpathway of fatty acid biosynthesis II (plant)	14.079	0.000175286	1	Kruskal-Wallis rank sum test	0.000653203	19.8385	2.91827	19.8385	2.91827	0.976	tuberculosis
Pathways	PWY-5188: tetrapyrrole biosynthesis I (from glutamate)	19.2136	1.16876e-05	1	Kruskal-Wallis rank sum test	6.7944e-05	1703.06	809.425	1703.06	809.425	2.65	tuberculosis
Pathways	PWY-5265: peptidoglycan biosynthesis II (staphylococci)	5.77974	0.0162119	1	Kruskal-Wallis rank sum test	0.03382	17.9146	0.584569	17.9146	0.584569	0.985	tuberculosis
Pathways	PWY-5367: petroselinate biosynthesis	9.75048	0.00179276	1	Kruskal-Wallis rank sum test	0.00491598	2445.21	2099.27	2445.21	2099.27	2.24	tuberculosis
Pathways	PWY-5384: sucrose degradation IV (sucrose phosphorylase)	4.90028	0.0268524	1	Kruskal-Wallis rank sum test	0.0525006	592.168	394.459	592.168	394.459	2	tuberculosis
Pathways	PWY-5417: catechol degradation III (ortho-cleavage pathway)	11.3387	0.000759069	1	Kruskal-Wallis rank sum test	0.00238097	177.185	52.0041	177.185	52.0041	1.8	tuberculosis
Pathways	PWY-5484: glycolysis II (from fructose 6-phosphate)	4.23242	0.0396589	1	Kruskal-Wallis rank sum test	0.0735799	165.016	101.044	165.016	101.044	1.52	tuberculosis
Pathways	PWY-5505: L-glutamate and L-glutamine biosynthesis	13.1402	0.000289021	1	Kruskal-Wallis rank sum test	0.00101623	3.82905	8.13208	8.13208	3.82905	0.499	control
Pathways	PWY-5667: CDP-diacylglycerol biosynthesis I	31.7456	1.7575e-08	1	Kruskal-Wallis rank sum test	4.11768e-07	3888.97	1677.82	3888.97	1677.82	3.04	tuberculosis
Pathways	PWY-5676: acetyl-CoA fermentation to butanoate II	16.4341	5.03721e-05	1	Kruskal-Wallis rank sum test	0.000221841	327.476	85.6438	327.476	85.6438	2.09	tuberculosis
Pathways	PWY-5686: UMP biosynthesis I	20.9654	4.67648e-06	1	Kruskal-Wallis rank sum test	3.23642e-05	9647.63	5896.16	9647.63	5896.16	3.27	tuberculosis
Pathways	PWY-5692: allantoin degradation to glyoxylate II	19.5668	9.71427e-06	1	Kruskal-Wallis rank sum test	5.91913e-05	72.9654	12.7238	72.9654	12.7238	1.49	tuberculosis
Pathways	PWY-5695: inosine 5'-phosphate degradation	14.048	0.000178201	1	Kruskal-Wallis rank sum test	0.000658438	4426.09	3490.91	4426.09	3490.91	2.67	tuberculosis
Pathways	PWY-5837: 2-carboxy-1,4-naphthoquinol biosynthesis	12.576	0.00039074	1	Kruskal-Wallis rank sum test	0.00133096	207.667	49.1857	207.667	49.1857	1.9	tuberculosis
Pathways	PWY-5840: superpathway of menaquinol-7 biosynthesis	6.61706	0.0101006	1	Kruskal-Wallis rank sum test	0.0227004	64.5091	15.0866	64.5091	15.0866	1.41	tuberculosis
Pathways	PWY-5845: superpathway of menaquinol-9 biosynthesis	7.92244	0.00488254	1	Kruskal-Wallis rank sum test	0.0119595	20.7899	5.76387	20.7899	5.76387	0.93	tuberculosis
Pathways	PWY-5855: ubiquinol-7 biosynthesis (early decarboxylation)	19.4715	1.02111e-05	1	Kruskal-Wallis rank sum test	6.09866e-05	232.809	85.7649	232.809	85.7649	1.87	tuberculosis
Pathways	PWY-5861: superpathway of demethylmenaquinol-8 biosynthesis I	10.0066	0.00155977	1	Kruskal-Wallis rank sum test	0.00438748	65.5917	14.242	65.5917	14.242	1.43	tuberculosis
Pathways	PWY-5898: superpathway of menaquinol-12 biosynthesis	4.77189	0.0289281	1	Kruskal-Wallis rank sum test	0.0563064	99.6563	125.906	125.906	99.6563	1.15	control
Pathways	PWY-5918: superpathway of heme b biosynthesis from glutamate	9.12146	0.00252628	1	Kruskal-Wallis rank sum test	0.00655631	18.5136	0.251254	18.5136	0.251254	1.01	tuberculosis
Pathways	PWY-5920: superpathway of heme b biosynthesis from glycine	14.8068	0.000119105	1	Kruskal-Wallis rank sum test	0.000467836	24.725	0.638535	24.725	0.638535	1.12	tuberculosis
Pathways	PWY-5972: stearate biosynthesis I (animals)	15.7496	7.23036e-05	1	Kruskal-Wallis rank sum test	0.0002974	31.6345	0.225313	31.6345	0.225313	1.22	tuberculosis
Pathways	PWY-5973: cis-vaccenate biosynthesis	11.1395	0.000845085	1	Kruskal-Wallis rank sum test	0.00259477	1097.04	490.629	1097.04	490.629	2.48	tuberculosis
Pathways	PWY-5981: CDP-diacylglycerol biosynthesis III	13.8307	0.000200039	1	Kruskal-Wallis rank sum test	0.000726809	331.399	99.1383	331.399	99.1383	2.07	tuberculosis
Pathways	PWY-5989: stearate biosynthesis II (bacteria and plants)	17.4585	2.93644e-05	1	Kruskal-Wallis rank sum test	0.000139162	990.839	352.777	990.839	352.777	2.51	tuberculosis
Pathways	PWY-6071: superpathway of phenylethylamine degradation	10.4359	0.0012359	1	Kruskal-Wallis rank sum test	0.00361647	320.195	132.896	320.195	132.896	1.98	tuberculosis
Pathways	PWY-6121: 5-aminoimidazole ribonucleotide biosynthesis I	28.3191	1.02873e-07	1	Kruskal-Wallis rank sum test	1.54665e-06	11229.6	5271.93	11229.6	5271.93	3.47	tuberculosis
Pathways	PWY-6122: 5-aminoimidazole ribonucleotide biosynthesis II	6.73308	0.00946413	1	Kruskal-Wallis rank sum test	0.0213801	5753.39	4511.74	5753.39	4511.74	2.79	tuberculosis
Pathways	PWY-6124: inosine-5'-phosphate biosynthesis II	9.50787	0.00204593	1	Kruskal-Wallis rank sum test	0.00550632	1322.39	933.361	1322.39	933.361	2.29	tuberculosis
Pathways	PWY-6126: superpathway of adenosine nucleotides de novo biosynthesis II	26.983	2.05248e-07	1	Kruskal-Wallis rank sum test	2.632e-06	493.082	189.248	493.082	189.248	2.18	tuberculosis
Pathways	PWY-6138: CMP-N-acetylneuraminate biosynthesis I (eukaryotes)	4.64651	0.0311167	1	Kruskal-Wallis rank sum test	0.0602973	26.7991	33.8204	33.8204	26.7991	0.654	control
Pathways	PWY-6143: CMP-pseudaminate biosynthesis	15.1666	9.8431e-05	1	Kruskal-Wallis rank sum test	0.000397369	0.502758	9.06332	9.06332	0.502758	0.723	control
Pathways	PWY-6168: flavin biosynthesis III (fungi)	6.51717	0.0106838	1	Kruskal-Wallis rank sum test	0.0238878	2.11158	7.07302	7.07302	2.11158	0.542	control
Pathways	PWY-622: starch biosynthesis	7.49102	0.00620074	1	Kruskal-Wallis rank sum test	0.014693	13.9811	0	13.9811	0	0.903	tuberculosis
Pathways	PWY-6277: superpathway of 5-aminoimidazole ribonucleotide biosynthesis	4.1923	0.0406079	1	Kruskal-Wallis rank sum test	0.0750214	5414.52	4573.09	5414.52	4573.09	2.63	tuberculosis
Pathways	PWY-6282: palmitoleate biosynthesis I (from (5Z)-dodec-5-enoate)	5.07489	0.0242749	1	Kruskal-Wallis rank sum test	0.0478907	904.235	646.363	904.235	646.363	2.11	tuberculosis
Pathways	PWY-6285: superpathway of fatty acids biosynthesis (E. coli)	11.4271	0.000723809	1	Kruskal-Wallis rank sum test	0.00231793	20.7301	0.637925	20.7301	0.637925	1.04	tuberculosis
Pathways	PWY-6292: superpathway of L-cysteine biosynthesis (mammalian)	31.9662	1.56878e-08	1	Kruskal-Wallis rank sum test	4.11768e-07	1867.17	930.746	1867.17	930.746	2.67	tuberculosis
Pathways	PWY-6305: superpathway of putrescine biosynthesis	25.1403	5.33077e-07	1	Kruskal-Wallis rank sum test	5.05265e-06	258.612	39.4385	258.612	39.4385	2.04	tuberculosis
Pathways	PWY-6328: L-lysine degradation X	5.47396	0.0193019	1	Kruskal-Wallis rank sum test	0.0393253	8.50331	8.45258	8.50331	8.45258	0.0109	tuberculosis
Pathways	PWY-6350: archaetidylinositol biosynthesis	5.91698	0.0149956	1	Kruskal-Wallis rank sum test	0.0318931	0.788052	0	0.788052	0	0.144	tuberculosis
Pathways	PWY-6353: purine nucleotides degradation II (aerobic)	7.25153	0.00708408	1	Kruskal-Wallis rank sum test	0.0166057	106.718	45.2317	106.718	45.2317	1.5	tuberculosis
Pathways	PWY-6386: UDP-N-acetylmuramoyl-pentapeptide biosynthesis II (lysine-containing)	28.6321	8.75208e-08	1	Kruskal-Wallis rank sum test	1.4133e-06	8396.38	5048.37	8396.38	5048.37	3.22	tuberculosis
Pathways	PWY-6435: 4-hydroxybenzoate biosynthesis III (plants)	16.9082	3.92317e-05	1	Kruskal-Wallis rank sum test	0.000180053	122.006	24.4981	122.006	24.4981	1.7	tuberculosis
Pathways	PWY-6467: Kdo transfer to lipid IVA III (Chlamydia)	18.6369	1.58127e-05	1	Kruskal-Wallis rank sum test	8.18864e-05	2.38818	9.11589	9.11589	2.38818	0.64	control
Pathways	PWY-6470: peptidoglycan biosynthesis V (&beta--lactam resistance)	9.7745	0.00176949	1	Kruskal-Wallis rank sum test	0.004914	7.32899	0.0601929	7.32899	0.0601929	0.666	tuberculosis
Pathways	PWY-6478: GDP-D-glycero-&alpha--D-manno-heptose biosynthesis	7.14857	0.00750238	1	Kruskal-Wallis rank sum test	0.0174922	5.68999	9.46746	9.46746	5.68999	0.461	control
Pathways	PWY-6518: bile acids epimerization	10.6186	0.00111955	1	Kruskal-Wallis rank sum test	0.00332056	0.125149	1.33579	1.33579	0.125149	0.206	control
Pathways	PWY-6531: mannitol cycle	13.3865	0.000253437	1	Kruskal-Wallis rank sum test	0.000905724	71.6373	198.588	198.588	71.6373	1.81	control
Pathways	PWY-6572: chondroitin sulfate degradation I (bacterial)	4.34844	0.0370428	1	Kruskal-Wallis rank sum test	0.0693161	2.26908	18.5248	18.5248	2.26908	0.96	control
Pathways	PWY-6606: guanosine nucleotides degradation II	16.2056	5.68262e-05	1	Kruskal-Wallis rank sum test	0.000242904	258.233	50.0948	258.233	50.0948	2.02	tuberculosis
Pathways	PWY-6608: guanosine nucleotides degradation III	28.8416	7.85445e-08	1	Kruskal-Wallis rank sum test	1.31713e-06	275.526	79.6032	275.526	79.6032	2	tuberculosis
Pathways	PWY-6609: adenine and adenosine salvage III	15.0166	0.000106571	1	Kruskal-Wallis rank sum test	0.000426285	4357.51	3039.85	4357.51	3039.85	2.82	tuberculosis
Pathways	PWY-6612: superpathway of tetrahydrofolate biosynthesis	4.56232	0.0326828	1	Kruskal-Wallis rank sum test	0.0624987	40.1866	4.60707	40.1866	4.60707	1.27	tuberculosis
Pathways	PWY-6630: superpathway of L-tyrosine biosynthesis	24.6983	6.70447e-07	1	Kruskal-Wallis rank sum test	5.96561e-06	1103.97	367.092	1103.97	367.092	2.57	tuberculosis
Pathways	PWY-6690: cinnamate and 3-hydroxycinnamate degradation to 2-hydroxypentadienoate	10.8814	0.000971373	1	Kruskal-Wallis rank sum test	0.0029411	272.126	141.443	272.126	141.443	1.82	tuberculosis
Pathways	PWY-6700: queuosine biosynthesis I (de novo)	18.8724	1.39758e-05	1	Kruskal-Wallis rank sum test	7.78725e-05	6180.1	4109.71	6180.1	4109.71	3.02	tuberculosis
Pathways	PWY-6703: preQ0 biosynthesis	9.44769	0.00211415	1	Kruskal-Wallis rank sum test	0.00558648	4857.01	3866.22	4857.01	3866.22	2.7	tuberculosis
Pathways	PWY-6749: CMP-legionaminate biosynthesis I	10.7596	0.00103737	1	Kruskal-Wallis rank sum test	0.00311927	16.5084	0	16.5084	0	0.966	tuberculosis
Pathways	PWY-6823: molybdopterin biosynthesis	21.7787	3.05984e-06	1	Kruskal-Wallis rank sum test	2.30016e-05	460.444	182.763	460.444	182.763	2.15	tuberculosis
Pathways	PWY-6895: superpathway of thiamine diphosphate biosynthesis II	5.13455	0.0234541	1	Kruskal-Wallis rank sum test	0.046694	48.1611	39.1755	48.1611	39.1755	0.74	tuberculosis
Pathways	PWY-6906: chitin derivatives degradation	12.7762	0.000351051	1	Kruskal-Wallis rank sum test	0.00121475	16.9231	0.489508	16.9231	0.489508	0.965	tuberculosis
Pathways	PWY-6936: seleno-amino acid biosynthesis (plants)	8.11636	0.00438674	1	Kruskal-Wallis rank sum test	0.0109921	490.952	338.319	490.952	338.319	1.89	tuberculosis
Pathways	PWY-6953: dTDP-3-acetamido-&alpha--D-fucose biosynthesis	6.14073	0.0132103	1	Kruskal-Wallis rank sum test	0.0289431	0	0.767603	0.767603	0	0.141	control
Pathways	PWY-6961: L-ascorbate degradation II (bacterial, aerobic)	16.6494	4.49656e-05	1	Kruskal-Wallis rank sum test	0.000200051	944.354	554.031	944.354	554.031	2.29	tuberculosis
Pathways	PWY-6969: TCA cycle V (2-oxoglutarate synthase)	39.5576	3.18531e-10	1	Kruskal-Wallis rank sum test	3.17428e-08	157.5	20.8807	157.5	20.8807	1.84	tuberculosis
Pathways	PWY-6992: 1,5-anhydrofructose degradation	9.55962	0.00198904	1	Kruskal-Wallis rank sum test	0.00538646	15.465	11.2272	15.465	11.2272	0.494	tuberculosis
Pathways	PWY-7013: (S)-propane-1,2-diol degradation	11.4033	0.000733128	1	Kruskal-Wallis rank sum test	0.00231793	625.439	184.122	625.439	184.122	2.35	tuberculosis
Pathways	PWY-702: L-methionine biosynthesis II	23.7364	1.10474e-06	1	Kruskal-Wallis rank sum test	8.91972e-06	1277.53	437.894	1277.53	437.894	2.62	tuberculosis
Pathways	PWY-7031: protein N-glycosylation (bacterial)	11.1725	0.000830184	1	Kruskal-Wallis rank sum test	0.00258543	6.32062	0.103343	6.32062	0.103343	0.614	tuberculosis
Pathways	PWY-7111: pyruvate fermentation to isobutanol (engineered)	21.055	4.46282e-06	1	Kruskal-Wallis rank sum test	3.13837e-05	3361.22	2401.38	3361.22	2401.38	2.68	tuberculosis
Pathways	PWY-7115: C4 photosynthetic carbon assimilation cycle, NAD-ME type	9.75048	0.00179276	1	Kruskal-Wallis rank sum test	0.00491598	1328.98	1042.31	1328.98	1042.31	2.16	tuberculosis
Pathways	PWY-7118: chitin deacetylation	5.89844	0.0151543	1	Kruskal-Wallis rank sum test	0.0319192	445.927	283.239	445.927	283.239	1.92	tuberculosis
Pathways	PWY-7184: pyrimidine deoxyribonucleotides de novo biosynthesis I	27.9046	1.27446e-07	1	Kruskal-Wallis rank sum test	1.85222e-06	1150.86	396.474	1150.86	396.474	2.58	tuberculosis
Pathways	PWY-7187: pyrimidine deoxyribonucleotides de novo biosynthesis II	24.733	6.58455e-07	1	Kruskal-Wallis rank sum test	5.96561e-06	217.302	41.6435	217.302	41.6435	1.95	tuberculosis
Pathways	PWY-7196: superpathway of pyrimidine ribonucleosides salvage	7.49102	0.00620074	1	Kruskal-Wallis rank sum test	0.014693	0.453777	0	0.453777	0	0.0888	tuberculosis
Pathways	PWY-7197: pyrimidine deoxyribonucleotide phosphorylation	18.0328	2.17128e-05	1	Kruskal-Wallis rank sum test	0.000106368	553.616	182.959	553.616	182.959	2.27	tuberculosis
Pathways	PWY-7198: pyrimidine deoxyribonucleotides de novo biosynthesis IV	8.11636	0.00438674	1	Kruskal-Wallis rank sum test	0.0109921	741.672	374.742	741.672	374.742	2.27	tuberculosis
Pathways	PWY-7199: pyrimidine deoxyribonucleosides salvage	33.9864	5.54983e-09	1	Kruskal-Wallis rank sum test	2.41973e-07	3486.44	1378.49	3486.44	1378.49	3.02	tuberculosis
Pathways	PWY-7204: pyridoxal 5'-phosphate salvage II (plants)	31.1319	2.4108e-08	1	Kruskal-Wallis rank sum test	4.77778e-07	61.6049	2.32121	61.6049	2.32121	1.49	tuberculosis
Pathways	PWY-7208: superpathway of pyrimidine nucleobases salvage	31.7456	1.7575e-08	1	Kruskal-Wallis rank sum test	4.11768e-07	862.18	303.037	862.18	303.037	2.45	tuberculosis
Pathways	PWY-7210: pyrimidine deoxyribonucleotides biosynthesis from CTP	13.2539	0.000272021	1	Kruskal-Wallis rank sum test	0.000964235	414.55	163.345	414.55	163.345	2.1	tuberculosis
Pathways	PWY-7211: superpathway of pyrimidine deoxyribonucleotides de novo biosynthesis	5.50699	0.0189406	1	Kruskal-Wallis rank sum test	0.0389533	27.6098	0.302086	27.6098	0.302086	1.17	tuberculosis
Pathways	PWY-7220: adenosine deoxyribonucleotides de novo biosynthesis II	24.6012	7.05073e-07	1	Kruskal-Wallis rank sum test	6.14824e-06	2739.69	1020.27	2739.69	1020.27	2.93	tuberculosis
Pathways	PWY-7229: superpathway of adenosine nucleotides de novo biosynthesis I	34.2147	4.93547e-09	1	Kruskal-Wallis rank sum test	2.41973e-07	482.974	142.367	482.974	142.367	2.23	tuberculosis
Pathways	PWY-7237: myo-, chiro- and scyllo-inositol degradation	7.05904	0.00788664	1	Kruskal-Wallis rank sum test	0.0181935	85.4544	16.5421	85.4544	16.5421	1.55	tuberculosis
Pathways	PWY-7268: cytosolic NADPH production (yeast)	13.0222	0.000307817	1	Kruskal-Wallis rank sum test	0.00107367	22.5513	0.549606	22.5513	0.549606	1.08	tuberculosis
Pathways	PWY-7290: Escherichia coli serotype O86 O-antigen biosynthesis	8.51933	0.00351394	1	Kruskal-Wallis rank sum test	0.00895952	57.132	11.1969	57.132	11.1969	1.38	tuberculosis
Pathways	PWY-7312: dTDP-&beta--D-fucofuranose biosynthesis	9.70346	0.00183921	1	Kruskal-Wallis rank sum test	0.00501185	0	3.10452	3.10452	0	0.407	control
Pathways	PWY-7315: dTDP-N-acetylthomosamine biosynthesis	13.7908	0.000204331	1	Kruskal-Wallis rank sum test	0.000736268	73.3641	15.3714	73.3641	15.3714	1.48	tuberculosis
Pathways	PWY-7316: dTDP-N-acetylviosamine biosynthesis	8.01063	0.00465035	1	Kruskal-Wallis rank sum test	0.011586	1229.94	848.976	1229.94	848.976	2.28	tuberculosis
Pathways	PWY-7323: superpathway of GDP-mannose-derived O-antigen building blocks biosynthesis	26.3772	2.80834e-07	1	Kruskal-Wallis rank sum test	3.13958e-06	127.782	4.27749	127.782	4.27749	1.8	tuberculosis
Pathways	PWY-7328: superpathway of UDP-glucose-derived O-antigen building blocks biosynthesis	11.402	0.000733656	1	Kruskal-Wallis rank sum test	0.00231793	2749.42	1719.85	2749.42	1719.85	2.71	tuberculosis
Pathways	PWY-7345: superpathway of anaerobic sucrose degradation	9.87294	0.00167728	1	Kruskal-Wallis rank sum test	0.00468777	440.379	194.405	440.379	194.405	2.09	tuberculosis
Pathways	PWY-7356: thiamine diphosphate salvage IV (yeast)	7.5694	0.00593675	1	Kruskal-Wallis rank sum test	0.0143028	208.503	68.2852	208.503	68.2852	1.85	tuberculosis
Pathways	PWY-7357: thiamine phosphate formation from pyrithiamine and oxythiamine (yeast)	26.8816	2.16308e-07	1	Kruskal-Wallis rank sum test	2.69458e-06	997.709	307.604	997.709	307.604	2.54	tuberculosis
Pathways	PWY-7374: 1,4-dihydroxy-6-naphthoate biosynthesis I	11.7858	0.000596843	1	Kruskal-Wallis rank sum test	0.00195657	7.73659	13.8878	13.8878	7.73659	0.61	control
Pathways	PWY-7392: taxadiene biosynthesis (engineered)	5.44096	0.0196698	1	Kruskal-Wallis rank sum test	0.0398792	19.6747	0.136207	19.6747	0.136207	1.03	tuberculosis
Pathways	PWY-7400: L-arginine biosynthesis IV (archaebacteria)	5.16334	0.0230686	1	Kruskal-Wallis rank sum test	0.0461371	549.933	428.036	549.933	428.036	1.79	tuberculosis
Pathways	PWY-7434: terminal O-glycans residues modification (via type 2 precursor disaccharide)	12.1896	0.000480579	1	Kruskal-Wallis rank sum test	0.00158737	12.034	1.46032	12.034	1.46032	0.798	tuberculosis
Pathways	PWY-7446: sulfoquinovose degradation I	11.1395	0.000845085	1	Kruskal-Wallis rank sum test	0.00259477	1855.56	1450.46	1855.56	1450.46	2.31	tuberculosis
Pathways	PWY-7560: methylerythritol phosphate pathway II	24.9905	5.76122e-07	1	Kruskal-Wallis rank sum test	5.34445e-06	552.971	216.01	552.971	216.01	2.23	tuberculosis
Pathways	PWY-7663: gondoate biosynthesis (anaerobic)	5.07489	0.0242749	1	Kruskal-Wallis rank sum test	0.0478907	1969.74	1473.37	1969.74	1473.37	2.4	tuberculosis
Pathways	PWY-7664: oleate biosynthesis IV (anaerobic)	31.1973	2.33091e-08	1	Kruskal-Wallis rank sum test	4.77778e-07	1624.98	857.291	1624.98	857.291	2.59	tuberculosis
Pathways	PWY-7761: NAD salvage pathway II (PNC IV cycle)	21.325	3.87653e-06	1	Kruskal-Wallis rank sum test	2.77076e-05	1071.97	522.288	1071.97	522.288	2.44	tuberculosis
Pathways	PWY-7790: UMP biosynthesis II	29.1574	6.67299e-08	1	Kruskal-Wallis rank sum test	1.16377e-06	10774.8	7476.73	10774.8	7476.73	3.22	tuberculosis
Pathways	PWY-7807: glyphosate degradation III	14.1958	0.000164735	1	Kruskal-Wallis rank sum test	0.000624559	9.54677	0	9.54677	0	0.761	tuberculosis
Pathways	PWY-7820: teichuronic acid biosynthesis (B. subtilis 168)	5.92873	0.014896	1	Kruskal-Wallis rank sum test	0.0318931	31.4871	5.30085	31.4871	5.30085	1.15	tuberculosis
Pathways	PWY-7858: (5Z)-dodecenoate biosynthesis II	8.31341	0.00393534	1	Kruskal-Wallis rank sum test	0.00997562	128.609	57.1997	128.609	57.1997	1.56	tuberculosis
Pathways	PWY-7873: D-erythronate degradation II	4.58017	0.0323439	1	Kruskal-Wallis rank sum test	0.0621231	3.61594	0.108033	3.61594	0.108033	0.44	tuberculosis
Pathways	PWY-7874: L-threonate degradation	7.49102	0.00620074	1	Kruskal-Wallis rank sum test	0.014693	8.32739	0	8.32739	0	0.713	tuberculosis
Pathways	PWY-7942: 5-oxo-L-proline metabolism	10.0293	0.00154071	1	Kruskal-Wallis rank sum test	0.00436202	57.1441	12.8953	57.1441	12.8953	1.36	tuberculosis
Pathways	PWY-7977: L-methionine biosynthesis IV	16.6494	4.49656e-05	1	Kruskal-Wallis rank sum test	0.000200051	615.614	357.938	615.614	357.938	2.11	tuberculosis
Pathways	PWY-8004: Entner-Doudoroff pathway I	9.10237	0.00255278	1	Kruskal-Wallis rank sum test	0.00658588	70.8596	6.49798	70.8596	6.49798	1.52	tuberculosis
Pathways	PWY-8125: mevalonate pathway IV (archaea)	4.42088	0.0355018	1	Kruskal-Wallis rank sum test	0.0672991	9.45726	0.0536699	9.45726	0.0536699	0.756	tuberculosis
Pathways	PWY-8188: L-alanine degradation VI (reductive Stickland reaction)	4.60839	0.0318159	1	Kruskal-Wallis rank sum test	0.0613793	20.1388	8.67438	20.1388	8.67438	0.828	tuberculosis
Pathways	PWY0-1061: superpathway of L-alanine biosynthesis	31.1973	2.33091e-08	1	Kruskal-Wallis rank sum test	4.77778e-07	373.182	99.5046	373.182	99.5046	2.14	tuberculosis
Pathways	PWY0-1261: anhydromuropeptides recycling I	16.0174	6.27627e-05	1	Kruskal-Wallis rank sum test	0.000263121	210.331	69.2681	210.331	69.2681	1.85	tuberculosis
Pathways	PWY0-1296: purine ribonucleosides degradation	26.1769	3.11531e-07	1	Kruskal-Wallis rank sum test	3.31287e-06	4225.7	2325.01	4225.7	2325.01	2.98	tuberculosis
Pathways	PWY0-1297: superpathway of purine deoxyribonucleosides degradation	19.7311	8.9137e-06	1	Kruskal-Wallis rank sum test	5.63242e-05	541.882	198.442	541.882	198.442	2.24	tuberculosis
Pathways	PWY0-1298: superpathway of pyrimidine deoxyribonucleosides degradation	4.51859	0.0335284	1	Kruskal-Wallis rank sum test	0.0638358	1672.34	1412.7	1672.34	1412.7	2.12	tuberculosis
Pathways	PWY0-1319: CDP-diacylglycerol biosynthesis II	26.5784	2.53053e-07	1	Kruskal-Wallis rank sum test	2.98192e-06	2938.34	1178.82	2938.34	1178.82	2.94	tuberculosis
Pathways	PWY0-1337: oleate &beta--oxidation	23.4516	1.28099e-06	1	Kruskal-Wallis rank sum test	1.01547e-05	1687.1	795.599	1687.1	795.599	2.65	tuberculosis
Pathways	PWY0-1338: polymyxin resistance	18.5123	1.68811e-05	1	Kruskal-Wallis rank sum test	8.55833e-05	225.058	36.8416	225.058	36.8416	1.98	tuberculosis
Pathways	PWY0-1415: superpathway of heme b biosynthesis from uroporphyrinogen-III	16.2235	5.62916e-05	1	Kruskal-Wallis rank sum test	0.000242904	41.7596	4.67022	41.7596	4.67022	1.29	tuberculosis
Pathways	PWY0-1477: ethanolamine utilization	25.6792	4.03143e-07	1	Kruskal-Wallis rank sum test	3.90601e-06	402.257	128.364	402.257	128.364	2.14	tuberculosis
Pathways	PWY0-1479: tRNA processing	9.20933	0.00240785	1	Kruskal-Wallis rank sum test	0.00628636	153.87	45.6824	153.87	45.6824	1.74	tuberculosis
Pathways	PWY0-1586: peptidoglycan maturation (meso-diaminopimelate containing)	16.8093	4.13313e-05	1	Kruskal-Wallis rank sum test	0.000187713	3564.48	2292.48	3564.48	2292.48	2.8	tuberculosis
Pathways	PWY0-321: phenylacetate degradation I (aerobic)	9.48887	0.00206722	1	Kruskal-Wallis rank sum test	0.0055295	25.4014	2.81492	25.4014	2.81492	1.09	tuberculosis
Pathways	PWY0-41: allantoin degradation IV (anaerobic)	19.5659	9.71886e-06	1	Kruskal-Wallis rank sum test	5.91913e-05	216.543	47.5071	216.543	47.5071	1.93	tuberculosis
Pathways	PWY0-42: 2-methylcitrate cycle I	5.03118	0.0248949	1	Kruskal-Wallis rank sum test	0.0488926	119.267	55.3206	119.267	55.3206	1.52	tuberculosis
Pathways	PWY0-781: aspartate superpathway	11.5192	0.000688804	1	Kruskal-Wallis rank sum test	0.00224118	49.7909	1.89276	49.7909	1.89276	1.4	tuberculosis
Pathways	PWY1ZNC-1: assimilatory sulfate reduction IV	16.0637	6.12482e-05	1	Kruskal-Wallis rank sum test	0.000259264	214.265	29.8439	214.265	29.8439	1.97	tuberculosis
Pathways	PWY3O-4107: NAD salvage pathway V (PNC V cycle)	17.6795	2.61434e-05	1	Kruskal-Wallis rank sum test	0.00012665	184.353	38.2679	184.353	38.2679	1.87	tuberculosis
Pathways	PWY4FS-7: phosphatidylglycerol biosynthesis I (plastidic)	30.8706	2.75816e-08	1	Kruskal-Wallis rank sum test	5.22851e-07	1139.57	271.108	1139.57	271.108	2.64	tuberculosis
Pathways	PWY4FS-8: phosphatidylglycerol biosynthesis II (non-plastidic)	10.1201	0.00146658	1	Kruskal-Wallis rank sum test	0.00417928	606.075	245.289	606.075	245.289	2.26	tuberculosis
Pathways	PWY4LZ-257: superpathway of fermentation (Chlamydomonas reinhardtii)	5.75353	0.0164555	1	Kruskal-Wallis rank sum test	0.0341648	100.856	23.6298	100.856	23.6298	1.6	tuberculosis
Pathways	PWY5F9-12: biphenyl degradation	5.91698	0.0149956	1	Kruskal-Wallis rank sum test	0.0318931	15.2216	0	15.2216	0	0.935	tuberculosis
Pathways	PWY66-388: ceramide degradation by &alpha--oxidation	14.6903	0.000126694	1	Kruskal-Wallis rank sum test	0.000493202	0.531181	8.02073	8.02073	0.531181	0.676	control
Pathways	PWY66-391: fatty acid &beta--oxidation VI (mammalian peroxisome)	19.8181	8.5174e-06	1	Kruskal-Wallis rank sum test	5.542e-05	2782.22	1830.03	2782.22	1830.03	2.68	tuberculosis
Pathways	PWY66-429: fatty acid biosynthesis initiation (mitochondria)	10.9446	0.000938744	1	Kruskal-Wallis rank sum test	0.00286218	4955.87	2826.85	4955.87	2826.85	3.03	tuberculosis
Pathways	PYRIDNUCSYN-PWY: NAD de novo biosynthesis I (from aspartate)	3.95561	0.0467154	1	Kruskal-Wallis rank sum test	0.0855795	1560.9	907.983	1560.9	907.983	2.52	tuberculosis
Pathways	PYRIDOXSYN-PWY: pyridoxal 5'-phosphate biosynthesis I	40.0464	2.47996e-10	1	Kruskal-Wallis rank sum test	3.17428e-08	1737.33	712.01	1737.33	712.01	2.71	tuberculosis
Pathways	RHAMCAT-PWY: L-rhamnose degradation I	36.4215	1.58937e-09	1	Kruskal-Wallis rank sum test	9.89948e-08	2238.07	880.611	2238.07	880.611	2.83	tuberculosis
Pathways	RIBOSYN2-PWY: flavin biosynthesis I (bacteria and plants)	10.3704	0.00128052	1	Kruskal-Wallis rank sum test	0.00367308	4320.72	3285.99	4320.72	3285.99	2.71	tuberculosis
Pathways	SALVADEHYPOX-PWY: adenosine nucleotides degradation II	18.7831	1.46458e-05	1	Kruskal-Wallis rank sum test	7.78725e-05	73.664	13.3225	73.664	13.3225	1.49	tuberculosis
Pathways	SER-GLYSYN-PWY: superpathway of L-serine and glycine biosynthesis I	6.38272	0.0115237	1	Kruskal-Wallis rank sum test	0.0256343	2704.93	2254.79	2704.93	2254.79	2.35	tuberculosis
Pathways	SULFATE-CYS-PWY: superpathway of sulfate assimilation and cysteine biosynthesis	40.4582	2.00865e-10	1	Kruskal-Wallis rank sum test	3.17428e-08	189.665	36.8969	189.665	36.8969	1.89	tuberculosis
Pathways	TCA-GLYOX-BYPASS: superpathway of glyoxylate bypass and TCA	5.54153	0.0185704	1	Kruskal-Wallis rank sum test	0.0383729	26.0753	0.843624	26.0753	0.843624	1.13	tuberculosis
Pathways	THREOCAT-PWY: superpathway of L-threonine metabolism	19.803	8.5847e-06	1	Kruskal-Wallis rank sum test	5.542e-05	95.9768	18.1437	95.9768	18.1437	1.6	tuberculosis
Pathways	THRESYN-PWY: superpathway of L-threonine biosynthesis	3.91683	0.047805	1	Kruskal-Wallis rank sum test	0.0872091	3952.11	3272.8	3952.11	3272.8	2.53	tuberculosis
Pathways	TRNA-CHARGING-PWY: tRNA charging	18.9574	1.33667e-05	1	Kruskal-Wallis rank sum test	7.56865e-05	3937.47	2451.7	3937.47	2451.7	2.87	tuberculosis
Pathways	UDPNACETYLGALSYN-PWY: UDP-N-acetyl-D-glucosamine biosynthesis II	5.90245	0.0151198	1	Kruskal-Wallis rank sum test	0.0319192	3.63003	18.4873	18.4873	3.63003	0.926	control
Pathways	UDPNAGSYN-PWY: UDP-N-acetyl-D-glucosamine biosynthesis I	24.2149	8.61614e-07	1	Kruskal-Wallis rank sum test	7.2243e-06	4331.98	1868.18	4331.98	1868.18	3.09	tuberculosis
Pathways	UNINTEGRATED	20.7868	5.13355e-06	1	Kruskal-Wallis rank sum test	3.49723e-05	6275.12	5111.64	6275.12	5111.64	2.77	tuberculosis
Pathways	UNMAPPED	6.25919	0.012355	1	Kruskal-Wallis rank sum test	0.0273442	4.04311	21.1402	21.1402	4.04311	0.98	control
Pathways	URSIN-PWY: ureide biosynthesis	5.91698	0.0149956	1	Kruskal-Wallis rank sum test	0.0318931	12.4574	0	12.4574	0	0.859	tuberculosis
Pathways	VALSYN-PWY: L-valine biosynthesis	9.32791	0.00225689	1	Kruskal-Wallis rank sum test	0.00592774	7870.83	6536.98	7870.83	6536.98	2.82	tuberculosis
